# Granger-causal inference of the lamellipodial actin regulator hierarchy by live cell imaging without perturbation

**DOI:** 10.1101/2021.05.21.445144

**Authors:** Jungsik Noh, Tadamoto Isogai, Joseph Chi, Kushal Bhatt, Gaudenz Danuser

## Abstract

Many cell regulatory systems implicate nonlinearity and redundancy among components. The regulatory network governing lamellipodial and lamellar actin structures is prototypical of such a system, containing tens of actin-nucleating and -modulating molecules with functional overlap and feedback loops. Due to instantaneous and long-term compensation, phenotyping the system response to perturbation provides limited information on the roles the targeted component plays in the unperturbed system. Accordingly, how individual actin regulators contribute to lamellipodial dynamics remains ambiguous. Here, we present a perturbation-free reconstruction of cause-effect relations among actin regulators by applying Granger-causal inference to constitutive image fluctuations that indicate regulator recruitment as a proxy for activity. Our analysis identifies distinct zones of actin regulator activation and of causal effects on filament assembly and delineates actin-dependent and actin-independent regulator roles in controlling edge motion. We propose that edge motion is driven by assembly of two independently operating actin filament systems. A record of this paper’s Transparent Peer Review process is included in the Supplemental Information.
