## Supplemental Table S2 for "Granger-causal inference of the lamellipodial actin regulator hierarchy by live cell imaging without perturbation"

### Sheet: 1. Actin and Arp23
Signed Rank Test P-values	GC pathway	Layer 1	Layer 2	Layer 3	Layer 4
	Arp2/3 -> Actin | Velocity	<0.0001	0.0005	0.552	0.9994
	Actin -> Arp2/3 | Velocity	0.0001	0.001	0.5223	0.9484
	Actin -> Velocity | Arp2/3	0.0012	0.9347	0.9998	0.9979
	Velocity -> Actin | Arp2/3	0.008	0.9703	0.9999	0.9999
	Arp2/3 -> Velocity | Actin	0.1354	0.9999	1	0.9999
	Velocity -> Arp2/3 | Actin	1	1	1	0.9999

### Sheet: 2. Actin and mDia1
Signed Rank Test P-values	GC pathway	Layer 1	Layer 2	Layer 3	Layer 4
	mDia1 -> Actin | Velocity	0.4516	0.0123	0.0067	0.0039
	Actin -> mDia1 | Velocity	0.0969	0.0101	0.0001	0.0039
	Actin -> Velocity | mDia1	0.0453	0.9999	1	1
	Velocity -> Actin | mDia1	0.9974	0.9999	1	1
	mDia1 -> Velocity | Actin	0.0083	0.9997	0.9998	0.9941
	Velocity -> mDia1 | Actin	0.2131	0.9406	0.9998	1

### Sheet: 3. Actin and VASPWT
Signed Rank Test P-values	GC pathway	Layer 1	Layer 2	Layer 3	Layer 4
	VASPWT -> Actin | Velocity	0.025	0.9965	0.4653	0.0234
	Actin -> VASPWT | Velocity	0.9995	0.9987	0.6031	0.0115
	Actin -> Velocity | VASPWT	0.0001	0.9853	0.9999	0.9999
	Velocity -> Actin | VASPWT	0.0001	0.796	0.9999	0.9999
	VASPWT -> Velocity | Actin	0.0001	0.9998	0.9999	0.9999
	Velocity -> VASPWT | Actin	0.9998	0.9999	0.9999	0.9999

### Sheet: 4. Actin and VASPMT
Signed Rank Test P-values	GC pathway	Layer 1	Layer 2	Layer 3	Layer 4
	VASPMT -> Actin | Velocity	0.831	0.9989	0.8619	0.3525
	Actin -> VASPMT | Velocity	0.9926	0.997	0.7705	0.2538
	Actin -> Velocity | VASPMT	0.0027	0.729	0.9999	0.9999
	Velocity -> Actin | VASPMT	0.0001	0.204	0.9999	0.9999
	VASPMT -> Velocity | Actin	0.831	0.9997	0.9999	0.9999
	Velocity -> VASPMT | Actin	0.9999	0.9998	0.9998	0.9999

### Sheet: 5. Arp23 and VASP
Signed Rank Test P-values	GC pathway	Layer 1	Layer 2	Layer 3	Layer 4
	Arp2/3 -> VASP | Velocity	0.243	0.6525	0.9115	0.7612
	VASP -> Arp2/3 | Velocity	0.204	0.8081	0.9183	0.6987
	VASP -> Velocity | Arp2/3	0.0045	0.9998	0.9999	0.9999
	Velocity -> VASP | Arp2/3	0.9995	0.9999	0.9999	0.9999
	Arp2/3 -> Velocity | VASP	0.0164	0.9995	0.9999	0.9999
	Velocity -> Arp2/3 | VASP	0.0371	0.9999	0.9999	0.9999

### Sheet: 6. Actin and cytoplasmicHaloTag
Signed Rank Test P-values	GC pathway	Layer 1	Layer 2	Layer 3	Layer 4
	HaloTag -> Actin | Velocity	0.8303	0.9998	0.9993	0.9939
	Actin -> HaloTag | Velocity	0.6333	0.9998	0.9993	0.9939
	Actin -> Velocity | HaloTag	0.032	0.6045	0.9998	1
	Velocity -> Actin | HaloTag	0.2847	0.6045	1	1
	HaloTag -> Velocity | Actin	0.9539	0.9988	0.9998	0.9993
	Velocity -> HaloTag | Actin	0.9995	0.9939	0.9998	0.9983
